# Comparison of imaging-based single-cell resolution spatial transcriptomics profiling platforms using formalin-fixed, paraffin-embedded tumor samples

**DOI:** 10.1101/2024.12.13.628390

**Authors:** Nejla Ozirmak Lermi, Max Molina Ayala, Sharia Hernandez, Wei Lu, Khaja Khan, Alejandra Serrano, Idania Lubo, Leticia Hamana, Katarzyna Tomczak, Sean Barnes, Jinzhuang Dou, Qingnan Liang, RTI Team, Maria Gabriela Raso, Ximing Tang, Mei Jiang, Beatriz Sanchez-Espiridion, Annikka Weissferdt, John Heymach, Jianjun Zhang, Boris Sepesi, Tina Cascone, Anne Tsao, Mehmet Altan, Reza Mehran, Don Gibbons, Ignacio Wistuba, Cara Haymaker, Ken Chen, Luisa M. Solis Soto

## Abstract

Imaging-based spatial transcriptomics (ST) is evolving rapidly as a pivotal technology in studying the biology of tumors and their associated microenvironments. However, the strengths of the commercially available ST platforms in studying spatial biology have not been systematically evaluated using rigorously controlled experiments. In this study, we used serial 5-m sections of formalin-fixed, paraffin-embedded surgically resected lung adenocarcinoma and pleural mesothelioma tumor samples in tissue microarrays to compare the performance of the single cell ST platforms CosMx, MERFISH, and Xenium (uni/multi-modal) platforms in reference to bulk RNA sequencing, multiplex immunofluorescence, GeoMx Digital Spatial Profiler, and hematoxylin and eosin staining data for the same samples. In addition to objective assessment of automatic cell segmentation and phenotyping, we performed pixel-resolution manual evaluation of phenotyping to carry out pathologically meaningful comparison between ST platforms. Our study detailed the intricate differences between the ST platforms, revealed the importance of parameters such as tissue age and probe design in determining the data quality, and suggested reliable workflows for accurate spatial profiling and molecular discovery.

---

Studying the whole panorama of cellular and molecular interactions in tissues accurately and within their functional context is vital for understanding of health and disease. Spatial transcriptomics (ST) assays characterize gene expression profiles and localize them on histological tissue sections, preserving the context of interactions present in the tissue. *Nature Methods* selected ST as its Method of the Year 2020 [1], and this method has evolved rapidly since, with many technology companies including it in their assays [2]. ST has special significance in studying the association between a tumor and its microenvironment in cancer biology [3]. This novel technology can detect gene expression while preserving the location of genes at the single-cell level when using imaging-based ST techniques that rely on fluorescence in situ hybridization [4]. This allows researchers to investigate tissue sections and gain an understanding of complex interactions between cell populations and their arrangements within tissues [5].

Multiple commercial ST solutions have become available recently, such as CosMx Spatial Molecular Imaging (CosMx; NanoString, a Bruker company), MERFISH (Vizgen), and Xenium (10x Genomics), which are used to perform multiple cycles of nucleic acid hybridization of fluorescent molecular barcodes to identify RNA molecules while mapping their locations. However, they differ in their sample preparation protocols during amplification, gene selection for panel design, and cell-segmentation processes [6–9]. Comparison of imaging-based ST assays by multiple teams using different types of tissue is ongoing [9–11]. These studies will help researchers select optimal single cell ST methods for their assays, which are vital to producing high-quality data. In addition, we included pathologists’ evaluations of phenotyping results with guidance of H&E and mIF data of samples, a necessary step in understanding tissue morphology and determining the accuracy of these ST platforms in cell segmentation and cell-type annotation [12].

Herein, we compared the commercially available imaging-based ST platforms CosMx, MERFISH, and Xenium with unimodal (Xenium-UM) and multimodal (Xenium-MM) segmentation using 5-m serial sections of formalin-fixed, paraffin-embedded (FFPE) surgically resected lung adenocarcinoma and pleural mesothelioma samples obtained from 2016 to 2022 and placed in tissue microarrays (TMAs). We evaluated each platform by comparing multiple metrics, including tissue age, average transcript count and uniquely expressed gene count per cell, and signal detection above background by using negative control probes as well as blank probes. Later, we investigated the performance of cell segmentation across the platforms by evaluating the presence of transcripts in cells and individual cell area sizes as well as co-expression of disjoint genes by measuring the level of joint detections from genes that are mutually exclusive among cell populations. We also measured the concordance of the imaging-based ST data across the ST platforms with data obtained using bulk RNA sequencing (RNA-seq) and the GeoMx Digital Spatial Profiler with the Whole Transcriptome Atlas (DSP WTA) for the same cohort used with ST. In addition, we compared cell-type annotations among platforms based on selected genes in the panels of each ST platforms and pathologists’ evaluation of phenotyping against multiplex immunofluorescence (mIF) and hematoxylin and eosin (H&E) stained sections of samples.

The objectives of this study were to provide a comprehensive explanation of the differences in imaging, multiplexing and tissue age capability, and data acquisition among the three ST platforms using a platform-agnostic data analysis pipeline that includes dataset validation with single-cell RNA (scRNA)-seq data and a pathology-oriented review of the final cell type annotations produced by each platform’s probe reads. All comparisons were performed in a cutting-edge, high-throughput, high-complexity cancer research setting.
