## Supplementary Table 1 for "Comparison of imaging-based single-cell resolution spatial transcriptomics profiling platforms using formalin-fixed, paraffin-embedded tumor samples"

### Sheet: Sheet1
Panel Gene lists of ST platforms
Cosmx (universal 1000plex)	Xenium (lung panel + 50 custom genes)	MERFISH (immono-oncology)
AATK	ACE	ACKR3
ABL1	ACE2	ACTA2
ABL2	ACKR1	ADAMTS4
ACACB	ADAM17	AKT1
ACE	ADAM28	AKT2
ACKR1	ADAMTS1	AKT3
ACKR3	ADGRL4	AMOTL2
ACKR4	AGER	ANGPT1
ACP5	AGR3	ANGPT2
ACTA2	AIF1	APC
ACTG2	ANPEP	ARAF
ACVR1	APOD	ARG1
ACVR1B	APOLD1	ASCL2
ACVR2A	AQP9	ATF3
ACVRL1	AREG	ATM
ADGRA2	ARG1	ATR
ADGRA3	ARL14	AURKA
ADGRE2	ASCL1	AURKB
ADGRE5	ASCL2	AXIN2
ADGRF1	ASCL3	BAK1
ADGRF3	ATP1B1	BAX
ADGRF5	B2M	BCL2
ADGRG1	BAIAP2L1	BCL2L1
ADGRG3	BANK1	BIRC5
ADGRG5	BCAS1	BLK
ADGRG6	BMX	BMI1
ADGRL1	CA4	BMP1
ADGRL2	CALB2	BRAF
ADGRL4	CCDC78	BRCA1
ADGRV1	CCL18	BRD4
ADIPOQ	CCL19	BST2
ADIRF	CCL2	BTLA
ADM2	CCL21	BUB1
AGR2	CCL3	C1QC
AHI1	CCL4	CA7
AHR	CCL5	CA9
AIF1	CCL8	CASP8
AKT1	CCNA1	CAV1
ALCAM	CCNB2	CCL1
ALOX5AP	CCR7	CCL11
ANGPT1	CD14	CCL17
ANGPT2	CD163	CCL2
ANGPTL1	CD19	CCL22
ANKRD1	CD1A	CCL26
ANXA1	CD1C	CCL28
ANXA2	CD2	CCL3
ANXA4	CD24	CCL4
APOA1	CD247	CCL5
APOC1	CD27	CCL7
APOD	CD274	CCL8
APOE	CD276	CCNB1
APP	CD28	CCND1
AQP3	CD300E	CCNE1
AR	CD33	CCR1
AREG	CD34	CCR10
ARF1	CD38	CCR2
ARG1	CD3D	CCR3
ARHGDIB	CD3E	CCR4
ARID5B	CD4	CCR5
ATF3	CD40	CCR6
ATG10	CD40LG	CCR7
ATG12	CD44	CCR8
ATG5	CD68	CD14
ATM	CD70	CD160
ATP5F1B	CD79A	CD163
ATP5F1E	CD80	CD177
ATR	CD86	CD19
AXL	CD8A	CD1B
AZGP1	CD8B	CD1C
AZU1	CDH1	CD1E
B2M	CDK1	CD2
B3GNT7	CEACAM8	CD207
BAG3	CENPF	CD209
BASP1	CFB	CD22
BAX	CFTR	CD226
BBLN	CHIT1	CD244
BCL2	CLDN5	CD248
BCL2L1	CLEC10A	CD27
BECN1	CLEC12A	CD274
BEST1	CLEC4E	CD276
BGN	CNN1	CD28
BID	COL5A2	CD3D
BIRC3	COL8A1	CD3E
BIRC5	CP	CD3G
BMP1	CR2	CD4
BMP2	CSPG4	CD40
BMP3	CSTA	CD40LG
BMP4	CTLA4	CD5
BMP5	CTSL	CD68
BMP7	CTTN	CD70
BMPR1A	CXCL10	CD79A
BMPR2	CXCL11	CD79B
BRAF	CXCL13	CD80
BRCA1	CXCL5	CD83
BST1	CXCL6	CD86
BST2	CXCL9	CD8A
BTF3	CXCR5	CD8B
BTG1	CXCR6	CDCA7
BTK	CYP2F1	CDH1
C11orf96	DAPK2	CDH5
C1QA	DCLK1	CDK2
C1QB	DES	CDK4
C1QC	DGKG	CDK6
C5AR2	DIRAS3	CDKN1A
CACNA1C	DMBT1	CDKN1B
CALB1	DNAJB9	CEACAM1
CALD1	DPP6	CEACAM8
CALM1	DUOX1	CEBPB
CALM2	ECSCR	CHEK1
CALM3	EGFR	CHEK2
CAMP	EHF	CIITA
CARMN	ELF3	CLCA1
CASP3	ENAH	CLDN5
CASP8	ENTPD1	CLEC14A
CASR	EPCAM	CLEC4C
CAV1	ETV5	CMKLR1
CCDC80	F3	COL11A1
CCL11	FABP3	COL1A1
CCL13	FAM184A	COL4A1
CCL15	FAP	COL5A1
CCL17	FAS	COL6A3
CCL18	FASLG	CR2
CCL19	FASN	CREBBP
CCL2	FBN1	CSF1
CCL20	FCER1A	CSF1R
CCL21	FCER2	CSF2
CCL22	FCGR1A	CSF2RA
CCL26	FCGR3A	CSF3
CCL28	FCMR	CSF3R
CCL3.L1.L3	FCN1	CTLA4
CCL4.L1.L2	FCN3	CTNNB1
CCL5	FGFBP2	CTSG
CCL8	FGFR4	CTSW
CCND1	FKBP11	CX3CL1
CCR1	FOXI1	CX3CR1
CCR10	FOXJ1	CXCL1
CCR2	FOXP3	CXCL10
CCR5	FSCN1	CXCL11
CCR7	GJA5	CXCL12
CCRL2	GKN2	CXCL16
CD14	GLCCI1	CXCL2
CD163	GLIPR2	CXCL5
CD164	GNG11	CXCL8
CD19	GPI	CXCL9
CD1C	GPR171	CXCR1
CD2	GPR183	CXCR2
CD209	GPR34	CXCR3
CD22	GPX2	CXCR4
CD24	GZMA	CXCR5
CD27	GZMB	CXCR6
CD274	GZMK	CYBB
CD276	HAVCR2	DDIT3
CD28	HIF1A	DERL3
CD300A	HIGD1B	DES
CD33	HLA-DRB1	DIABLO
CD34	HMGCS1	DKK1
CD36	HP	DNMT1
CD37	HPGDS	DNMT3A
CD38	HSPA6	DUSP1
CD3D	ICA1	DUSP6
CD3E	ICOS	E2F1
CD3G	IDO1	EGF
CD4	IFNG	EGFR
CD40	IGF1	EGR1
CD40LG	IGFBP3	ELANE
CD44	IGHG1	ELN
CD47	IGHG4	ENG
CD48	IL1RL1	EOMES
CD52	IL7R	EPCAM
CD53	IQGAP2	EPHA2
CD55	IRF8	EPHA4
CD58	ITGAM	EPHB3
CD59	ITGAX	EPHB4
CD5L	ITGB4	ERBB2
CD63	KCNK3	ERBB3
CD68	KDR	ESCO2
CD69	KIT	ETS1
CD70	KLF5	EZH2
CD74	KLK11	FABP2
CD79A	KLRB1	FAP
CD80	KLRC1	FASLG
CD81	KLRD1	FBLN1
CD83	KRT15	FCER1A
CD84	KRT19	FCER2
CD86	KRT7	FCGR2A
CD8A	LAG3	FCGR3A
CD8B	LAMC3	FCRL5
CD9	LAMP3	FFAR2
CD93	LCK	FGF1
CDH1	LGALS3BP	FGF2
CDH11	LGR5	FGFBP2
CDH19	LGR6	FGFR1
CDH5	LILRA4	FGFR2
CDKN1A	LILRA5	FGFR3
CDKN3	LILRB2	FLI1
CEACAM1	LILRB4	FLT1
CEACAM6	LMOD1	FLT4
CELSR1	LTBP2	FN1
CELSR2	LTF	FOS
CENPF	LYVE1	FOSL1
CFD	MALL	FOXM1
CFLAR	MAP7	FOXP3
CHEK1	MARCO	FZD7
CHEK2	MCEMP1	GATA3
CHI3L1	MEDAG	GNLY
CIDEA	MET	GPX3
CIITA	MFAP5	GZMA
CLCF1	MIS18BP1	GZMB
CLDN4	MKI67	GZMH
CLEC10A	MMP12	GZMK
CLEC12A	MMP9	HAVCR2
CLEC14A	MMRN1	HDAC1
CLEC1A	MPEG1	HDAC3
CLEC2B	MS4A1	HGF
CLEC2D	MS4A2	HIF1A
CLEC4A	MS4A4A	HLA.B
CLEC4D	MSLN	HLA.C
CLEC4E	MTUS1	HLA.DMA
CLEC5A	MUC1	HLA.DPA1
CLEC7A	MUC5B	HLA.DPB1
CLOCK	MYC	HLA.DQA1
CLU	MYH11	HLA.DRA
CMKLR1	MYO6	HLA.DRB1
CNTFR	MZB1	HRAS
COL11A1	NCAM1	ICAM1
COL12A1	NCEH1	ICAM2
COL14A1	NFKB1	ICAM3
COL15A1	NID1	ICOS
COL16A1	NKG7	ICOSLG
COL17A1	NT5E	IDH1
COL18A1	NTN4	IDO1
COL1A1	NTRK2	IDO2
COL1A2	OTUD7B	IFITM1
COL21A1	P2RX1	IFNAR1
COL27A1	PAMR1	IFNAR2
COL3A1	PCNA	IFNB1
COL4A1	PCOLCE2	IFNG
COL4A2	PDCD1	IFNGR1
COL4A5	PDCD1LG2	IFNGR2
COL5A1	PDGFRA	IGF1
COL5A2	PDGFRB	IGF1R
COL5A3	PDPN	IKBKB
COL6A1	PEBP4	IKZF2
COL6A2	PI3	IKZF4
COL6A3	PIM1	IL10
COL8A1	PIM2	IL12A
COL9A2	PLA2G2A	IL12B
COL9A3	PLA2G4F	IL12RB2
COTL1	PLA2G7	IL13
COX4I2	PLN	IL17A
CPA3	PLVAP	IL1B
CPB1	POU2AF1	IL1R2
CRIP1	PROX1	IL21
CRP	PTGS1	IL22
CRYAB	PTPRC	IL23A
CSF1	RAMP2	IL2RA
CSF1R	RARRES1	IL2RB
CSF2	RBP4	IL3RA
CSF2RA	RERGL	IL4
CSF2RB	RETN	IL4I1
CSF3	RGS5	IL5RA
CSF3R	RND1	IL6
CSHL1	RUNX3	IL6R
CSK	S100A12	INSR
CSPG4	S100A7	IRF3
CST7	S100B	IRF4
CSTB	SAMD3	IRF5
CTLA4	SCEL	IRS1
CTNNB1	SEC11C	ITGA1
CTSD	SELE	ITGA4
CTSG	SELL	ITGA5
CTSW	SELP	ITGAM
CUZD1	SEMA3B	ITGAX
CX3CL1	SEMA3C	ITGB1
CX3CR1	SERPINA3	ITGB2
CXCL1.2.3	SFRP2	ITK
CXCL10	SFTA2	JAK1
CXCL12	SFTPD	JUN
CXCL13	SHANK3	JUNB
CXCL14	SLC15A2	KDR
CXCL16	SLC18A2	KIR2DL4
CXCL17	SLC1A3	KIR3DL2
CXCL5	SLC2A1	KIT
CXCL8	SLC7A11	KITLG
CXCL9	SLIT3	KLF2
CXCR1	SMIM24	KLRB1
CXCR2	SOX2	KLRC1
CXCR3	SOX9	KLRF1
CXCR4	SPDEF	KLRG1
CXCR5	SPIB	KLRK1
CXCR6	STAT4	KRAS
CYP1B1	STC1	LAG3
CYP2U1	STEAP4	LAMB3
CYSTM1	SVEP1	LAMC2
CYTOR	SYK	LAMP3
DCN	TACSTD2	LDHA
DDC	TC2N	LEF1
DDIT3	TCF7	LGALS9
DDR1	TCL1A	LGR5
DDR2	TGFB1	LGR6
DDX58	TGFB2	LMNA
DHRS2	TGFB3	LOX
DLL1	THBS2	LRP1
DLL4	THY1	LRP5
DMBT1	TIGIT	LRP6
DNMT1	TM4SF18	LYZ
DNMT3A	TM4SF4	MAFB
DPP4	TMC5	MAML1
DPT	TMEM100	MAP2K1
DST	TMEM173	MARCO
DUSP1	TMPRSS2	MCM2
DUSP2	TNFRSF13B	MCM6
DUSP4	TNFRSF13C	MET
DUSP5	TNFRSF17	MFAP5
DUSP6	TNFRSF18	MKI67
EFNA1	TNFRSF9	MLH1
EFNA4	TNFSF4	MMP1
EFNA5	TNFSF9	MMP11
EFNB1	TOP2A	MMP12
EFNB2	TOX	MMP2
EGF	TP63	MMP7
EGFR	TP73	MMP9
EIF5A.L1	TRDC	MMRN1
ELANE	TREM1	MMRN2
EMP3	TREM2	MPO
ENG	TRPC6	MRC1
ENO1	TSPAN8	MS4A1
ENTPD1	UBE2C	MSH2
EOMES	UPK1B	MSH3
EPCAM	UPK3B	MSH6
EPHA2	VEGFA	MSR1
EPHA3	VSIG4	MTOR
EPHA4	VSIR	MUC1
EPHA7	VTCN1	MUC2
EPHB2	VWF	MUC4
EPHB3	WFS1	MYBL2
EPHB4	WNT2	MYC
EPHB6	WT1	MYH11
EPOR	ZNF683	MZB1
ERBB2		NCAM1
ERBB3		NCR1
ESAM		NCR3
ESR1		NDUFA4L2
ETS1		NEDD4
ETV4		NF1
ETV5		NFE2L2
EZH2		NFKB1
EZR		NFKB2
FABP4		NFKBIA
FABP5		NKG7
FAM30A		NLRC5
FAP		NOS2
FAS		NOS3
FASLG		NOTCH1
FASN		NRAS
FAU		NRP1
FCER1G		PAX5
FCGBP		PCNA
FCGR3A.B		PDCD1
FCRLA		PDCD1LG2
FES		PDGFA
FFAR2		PDGFB
FFAR3		PDGFC
FFAR4		PDGFRA
FGF1		PDGFRB
FGF12		PDK1
FGF13		PDK4
FGF18		PDPN
FGF2		PECAM1
FGF7		PGF
FGF9		PGLYRP1
FGFR1		PIK3CA
FGFR2		PIK3CG
FGFR3		PKIB
FGG		PKM
FGR		PLA2G2A
FHIT		PLK1
FKBP11		PLOD2
FKBP5		PLVAP
FLT1		PMS2
FLT3LG		POU2AF1
FN1		PPARD
FOS		PPARGC1A
FOXF1		PREX2
FOXP3		PRF1
FPR1		PRKCA
FYB1		PROK2
FYN		PROX1
FZD1		PRTN3
FZD3		PTEN
FZD4		PTGDR2
FZD5		PTGS2
FZD6		PTK2
FZD7		PTPRC
FZD8		RAF1
G0S2		RB1
G6PD		RELA
GADD45B		RET
GAS6		RGMB
GATA3		ROR1
GC		RORC
GCG		ROS1
GDF15		S100A9
GLUD1		SELL
GLUL		SELP
GNLY		SELPLG
GPBAR1		SERPINA1
GPER1		SERPINE1
GPNMB		SFRP2
GPR183		SH2D1B
GPX1		SHARPIN
GPX3		SIGLEC1
GSK3B		SLC13A3
GSN		SLC26A3
GSTP1		SMAD2
GZMA		SMARCA4
GZMB		SMO
GZMH		SMOC2
GZMK		SNAI1
H2AZ1		SNAI2
H4C3		SOCS3
HAVCR2		SOD2
HBA1.2		SOX2
HBB		SOX9
HCAR2.3		SPP1
HCK		SPRY2
HCST		SRC
HDAC1		SRPRB
HDAC11		STAP1
HDAC3		STAT1
HDAC4		STAT3
HDAC5		STAT4
HEXB		STAT5A
HEY1		STAT6
HGF		STING1
HIF1A		TAP1
HILPDA		TAP2
HLA.DPA1		TAPBP
HLA.DPB1		TBK1
HLA.DQA1		TBX10
HLA.DQB1.2		TBX21
HLA.DRA		TBX3
HLA.DRB		TCF7L2
HMGB2		TCL1A
HMGCS1		TEAD1
HMGN2		TEAD4
HPGDS		TEK
HSD17B2		TGFB1
HSP90AA1		TGFB2
HSP90AB1		TGFB3
HSP90B1		TGFBI
HSPA1A.B		TGFBR1
HSPB1		TGFBR2
HSPG2		TGFBR3
HTT		TGM2
IAPP		THBD
ICA1		TIGIT
ICAM1		TLR1
ICAM2		TLR2
ICAM3		TLR9
ICOS		TMEM37
ICOSLG		TMEM59
IDO1		TNC
IER3		TNF
IFI27		TNFRSF13B
IFI44L		TNFRSF13C
IFI6		TNFRSF17
IFIH1		TNFRSF18
IFIT1		TNFRSF4
IFIT3		TNFRSF9
IFITM1		TNFSF10
IFITM3		TNFSF4
IFNA1.13		TNFSF9
IFNAR1		TP53
IFNAR2		TP63
IFNG		TRAC
IFNGR1		TRAT1
IFNGR2		TRBC1
IFNL2.3		TREM2
IGF1		TSC1
IGF1R		TSC2
IGF2		TWIST1
IGF2R		VCAM1
IGFBP3		VEGFA
IGFBP5		VEGFB
IGFBP6		VEGFC
IGFBP7		VSIR
IGHA1		VTN
IGHD		VWF
IGHG1		WNT3
IGHG2		WNT3A
IGHM		WNT5A
IGKC		WWTR1
IKZF3		XBP1
IL10		XCL1
IL10RA		XCR1
IL10RB		YAP1
IL11		ZAP70
IL11RA		ZBED2
IL12A		ZEB1
IL12B
IL12RB1
IL12RB2
IL13RA1
IL15
IL15RA
IL16
IL17A
IL17B
IL17D
IL17RA
IL17RB
IL17RE
IL18
IL18R1
IL1A
IL1B
IL1R1
IL1R2
IL1RAP
IL1RL1
IL1RN
IL2
IL20
IL20RA
IL22RA1
IL23A
IL24
IL27RA
IL2RA
IL2RB
IL2RG
IL32
IL33
IL34
IL36G
IL3RA
IL4R
IL6
IL6R
IL6ST
IL7
IL7R
INHA
INHBA
INHBB
INS
INSIG1
INSR
IRF3
IRF4
ISG15
ITGA1
ITGA2
ITGA3
ITGA5
ITGA6
ITGA8
ITGA9
ITGAE
ITGAL
ITGAM
ITGAV
ITGAX
ITGB1
ITGB2
ITGB4
ITGB5
ITGB6
ITGB8
ITK
ITM2A
ITM2B
JAG1
JAK1
JAK2
JCHAIN
JUN
JUNB
KDR
KIT
KITLG
KLF2
KLK3
KLRB1
KLRF1
KLRK1
KRAS
KRT1
KRT10
KRT13
KRT14
KRT15
KRT16
KRT17
KRT18
KRT19
KRT20
KRT23
KRT4
KRT5
KRT6A.B.C
KRT7
KRT8
KRT80
KRT86
LAG3
LAIR1
LAMA4
LAMP2
LAMP3
LCN2
LDB2
LDHA
LDLR
LEFTY1
LEP
LGALS1
LGALS3
LGALS3BP
LGALS9
LGR5
LIF
LIFR
LINC01781
LINC01857
LINC02446
LMNA
LPAR5
LTB
LTBR
LTF
LUM
LY6D
LY75
LYN
LYVE1
LYZ
MAF
MALAT1
MAML2
MAP1LC3B.2
MAP2K1
MAPK13
MAPK14
MARCKSL1
MARCO
MB
MECOM
MEG3
MERTK
MET
MFAP5
MGP
MHC.I
MIF
MIR4435.2HG
MKI67
MMP1
MMP12
MMP14
MMP19
MMP2
MMP7
MMP9
MPO
MRC1
MRC2
MS4A1
MS4A4A
MS4A6A
MSMB
MSR1
MST1R
MT1X
MT2A
MTOR
MX1
MXRA8
MYC
MYH11
MYH6
MYL12A
MYL4
MYL7
MYL9
MZB1
MZT2A.B
NACA
NANOG
NCAM1
NCR1
NDRG1
NDUFA4L2
NEAT1
NELL2
NFKB1
NFKBIA
NGFR
NKG7
NLRC4
NLRC5
NLRP1
NLRP2
NLRP3
NOD2
NOSIP
NOTCH1
NOTCH2
NOTCH3
NPPC
NPR1
NPR2
NPR3
NR1H2
NR1H3
NR2F2
NR3C1
NRG1
NRXN1
NRXN3
NTRK2
NUPR1
NUSAP1
OAS1
OAS2
OAS3
OASL
OLFM4
OLR1
OSM
OSMR
P2RX5
PARP1
PCNA
PDCD1
PDCD1LG2
PDGFA
PDGFB
PDGFC
PDGFD
PDGFRA
PDGFRB
PDS5A
PECAM1
PF4.V1
PFN1
PGF
PGK1
PGR
PHLDA2
PIGR
PLAC8
PLAC9
PLCG1
PLD3
PNOC
POU5F1
PPARA
PPARD
PPARG
PPIA
PRF1
PROX1
PRSS2
PRTN3
PSAP
PSCA
PSD3
PTEN
PTGDR2
PTGDS
PTGES
PTGES2
PTGES3
PTGIS
PTGS1
PTGS2
PTK2
PTK6
PTPRC
PTPRCAP
PTTG1
PXDN
QRFPR
RAC1
RAC2
RACK1
RAG1
RAMP1
RAMP2
RAMP3
RARA
RARB
RARG
RARRES1
RARRES2
RB1
RBM47
RBPJ
REG1A
RELA
RELT
RGCC
RGS1
RGS13
RGS2
RGS5
RNF43
ROR1
RORA
RPL21
RPL22
RPL32
RPL34
RPL37
RPS4Y1
RSPO3
RUNX3
RXRA
RXRB
RYK
RYR2
S100A10
S100A2
S100A4
S100A6
S100A8
S100A9
S100B
S100P
SAA1.2
SAT1
SCG5
SCGB3A1
SEC23A
SEC61G
SELENOP
SELL
SELPLG
SERPINA1
SERPINA3
SERPINB5
SERPINH1
SFN
SH3BGRL3
SIGIRR
SLA
SLC2A1
SLC40A1
SLCO2B1
SLPI
SMAD2
SMAD3
SMAD4
SMARCB1
SMO
SNAI1
SNAI2
SOD1
SOD2
SORBS1
SOSTDC1
SOX2
SOX4
SOX9
SPARCL1
SPINK1
SPOCK2
SPP1
SPRY2
SPRY4
SQLE
SQSTM1
SRC
SREBF1
SRGN
SRSF2
SST
ST6GAL1
ST6GALNAC3
STAT1
STAT3
STAT4
STAT5A
STAT5B
STAT6
STMN1
SYK
TACSTD2
TAGLN
TAP1
TAP2
TBX21
TCAP
TCF7
TCL1A
TEK
TFEB
TGFB1
TGFB2
TGFB3
TGFBI
TGFBR1
TGFBR2
THBS1
THBS2
THSD4
TIE1
TIGIT
TIMP1
TLR1
TLR2
TLR3
TLR4
TLR5
TLR7
TLR8
TM4SF1
TNF
TNFAIP6
TNFRSF10A
TNFRSF10B
TNFRSF10D
TNFRSF11A
TNFRSF11B
TNFRSF12A
TNFRSF13B
TNFRSF14
TNFRSF17
TNFRSF18
TNFRSF19
TNFRSF1A
TNFRSF1B
TNFRSF21
TNFRSF4
TNFRSF9
TNFSF10
TNFSF12
TNFSF13B
TNFSF14
TNFSF15
TNFSF4
TNFSF8
TNFSF9
TNNC1
TNNT2
TNXA.B
TOP2A
TOX
TP53
TPI1
TPM1
TPM2
TPSAB1.B2
TPT1
TSC22D1
TSHZ2
TTN
TTR
TUBB
TUBB4B
TWIST1
TWIST2
TXK
TYK2
TYMS
TYROBP
UBA52
UBE2C
UPK3A
VCAM1
VCAN
VEGFA
VEGFB
VEGFC
VEGFD
VHL
VIM
VPREB3
VSIR
VTN
VWA1
VWF
WIF1
WNT10B
WNT11
WNT3
WNT5A
WNT5B
WNT7A
WNT7B
WNT9A
XBP1
XCL1.2
XKR4
YBX3
YES1
ZBTB16
ZFP36
