## Supplementary Table 2 for "Comparison of imaging-based single-cell resolution spatial transcriptomics profiling platforms using formalin-fixed, paraffin-embedded tumor samples"

### Sheet: Sheet1
		Overlapped target genes and negative control probes
	CosMx_ICON1	CosMx_ICON2	CosMx_Meso1			CosMx_Meso2				Xenium_Meso2_multi modal
	CD22	ARG1	ACTG2	LINC02446	ICOS	AATK	FGF1	KRT16	TNFRSF10A	RETN
	CENPF	CD22	ADGRF1	LY6D	IFNA1/13	ACE	FGFR3	KRT17	TNFRSF10D	TCL1A
	EOMES	CENPF	ADGRF3	MB	IFNG	ACKR1	FGG	KRT20	TNFRSF13B
	FOXP3	EOMES	ADGRG3	MMP1	IGHD	ACKR4	FGR	KRT23	TNFRSF17
	MB	FOXP3	ADGRG5	MMP7	IL12A	ACTG2	FHIT	KRT4	TNFRSF18
	MYH6	IL2	ADGRL4	MPO	IL12B	ACVRL1	FLT3LG	KRT80	TNFRSF19
	RAG1	IL22RA1	ADGRV1	MS4A1	IL12RB2	ADGRF1	FOXF1	KRT86	TNFRSF4
	RSPO3	MB	ADIPOQ	MSMB	IL15	ADGRF3	FOXP3	LAG3	TNFSF15
		MYH6	ADM2	MYH11	IL17A	ADGRG1	FZD3	LAMP3	TNFSF4
		NCR1	AGR2	MYH6	IL17B	ADGRG3	FZD5	LCN2	TNFSF9
		NTRK2	ANGPT2	MYL4	IL17RB	ADGRG5	FZD8	LEFTY1	TNNC1
		PDGFD	ANKRD1	MYL7	IL18R1	ADGRL4	GC	LEP	TSHZ2
		PGR	APOA1	NCR1	IL1R2	ADGRV1	GCG	LGR5	TTR
		RAG1	ARG1	NELL2	IL1RL1	ADIPOQ	GDF15	LINC01857	TWIST2
		RGS13	BEST1	NGFR	IL20	ADM2	GPBAR1	LINC02446	TXK
		RSPO3	BMP7	NLRC4	IL20RA	AGR2	GPER1	LTF	UBE2C
		TLR7	C5AR2	NLRP2	IL2	ANGPT1	GZMB	LY6D	UPK3A
		WNT11	CALB1	NOD2	IL22RA1	ANGPT2	GZMH	MARCO	VPREB3
			CAMP	NRG1	IL23A	ANKRD1	GZMK	MB	WIF1
			CASR	NRXN1	ITGA8	AQP3	HEY1	MECOM	WNT10B
			CCL15	NTRK2	ITGAE	AR	IAPP	MFAP5	WNT11
			CCL18	OLFM4	ITGB6	ARG1	ICOS	MKI67	WNT5B
			CCL20	P2RX5	ITK	AZGP1	IFNA1/13	MMP1	WNT7A
			CCL22	PDCD1	KIT	AZU1	IFNG	MMP7	WNT7B
			CCL26	PF4/V1	KLK3	BEST1	IFNL2/3	MPO	XKR4
			CCRL2	PGR	KLRB1	BIRC5	IGHD	MS4A1	S100P
			CD22	PPARG	KLRF1	BMP5	IGHM	MSMB	SCGB3A1
			CD3D	PROX1	KRT10	BMP7	IL10	MYH11	SELL
			CD3G	PRTN3	KRT1	BRCA1	IL11	MYH6	SERPINB5
			CD40LG	PSCA	KRT13	C5AR2	IL12A	MYL4	SORBS1
			CD5L	PTGDR2	KRT20	CACNA1C	IL12B	MYL7	SOSTDC1
			CD79A	PTK6	KRT23	CALB1	IL12RB1	MZB1	SOX2
			CDH19	QRFPR	KRT4	CAMP	IL12RB2	NCR1	SOX9
			CEACAM1	RAG1	LCN2	CASR	IL15	NELL2	SPINK1
			CIDEA	REG1A	LEFTY1	CCL13	IL17A	NGFR	SST
			CLEC10A	RGS13	LEP	CCL15	IL17B	NLRC4	STAT4
			CLEC14A	RNF43		CCL17	IL17D	NLRP2	TACSTD2
			CLEC1A	RSPO3		CCL18	IL17RB	NOD2	TBX21
			CLEC4D	S100B		CCL20	IL18R1	NPPC	TCAP
			CLEC4E	S100P		CCL21	IL1A	NRG1	TCF7
			CNTFR	SCGB3A1		CCL22	IL1B	NRXN1	TCL1A
			COL21A1	SELL		CCL26	IL1R2	NTRK2	TEK
			COX4I2	SERPINB5		CCR10	IL1RL1	OLFM4	TFEB
			CPA3	SORBS1		CCR2	IL1RN	P2RX5	THSD4
			CRP	SOSTDC1		CCRL2	IL20	PDCD1	TIE1
			CSF2	SOX2		CD1C	IL20RA	PDCD1LG2	TIGIT
			CSF3	SPINK1		CD22	IL22RA1	PF4/V1	TLR5
			CSHL1	SST		CD27	IL2	PGF	TLR7
			CTLA4	STAT4		CD274	IL23A	PGR	TLR8
			CTSG	TACSTD2		CD28	IL24	PHLDA2	TNF
			CTSW	TBX21		CD33	IL27RA	PIGR	TNFAIP6
			CUZD1	TCAP		CD3D	IL2RA	PNOC	KRT14
			CX3CL1	TCL1A		CD3G	IL2RB	PPARG	CXCR5
			CXCL17	THSD4		CD40LG	IL33	PRF1	CXCR6
			CXCR1	TIE1		CD5L	IL36G	PROX1	DDC
			CXCR2	TIGIT		CD70	IL7	PRTN3	DHRS2
			CXCR3	TLR7		CD79A	INHBA	PSCA	DLL4
			CXCR5	TLR8		CD80	INHBB	PTGDR2	DMBT1
			DDC	TNF		CD8A	INS	PTGS2	DPT
			DLL4	TNFRSF10A		CDH19	IRF4	PTK6	DUSP4
			EGF	TNFRSF13B		CEACAM1	ITGA8	QRFPR	EGF
			EOMES	TNFRSF17		CEACAM6	ITGAE	RAG1	ELANE
			EPHA7	TNFRSF4		CELSR2	ITGB6	RAMP3	EOMES
			ESR1	TNFRSF9		CENPF	ITK	REG1A	EPCAM
			FAM30A	TNFSF15		CFD	ITM2A	RGS13	EPHA4
			FASLG	TTR		CIDEA	KIT	RNF43	EPHA7
			FCRLA	TXK		CLDN4	KLK3	RSPO3	ESAM
			FFAR2	UPK3A		CLEC10A	KLRB1	RUNX3	ESR1
			FGF12	VPREB3		CLEC12A	KLRF1	RYR2	ETV4
			FGF13	WNT10B		CLEC14A	KRT10	S100A2	FAM30A
			FGFR3	WNT11		CLEC1A	KRT11	S100A8	FASLG
			FHIT	WNT7A		CLEC4D	KRT13	S100B	FCRLA
			FLT3LG	XKR4		CTSW	CLEC4E	COX4I2	FFAR2
			FOXP3	IL2RA		CUZD1	CLEC5A	CPA3	FFAR3
			GC	IL2RB		CTLA4	CNTFR	CRP	FFAR4
			GCG	IL36G		CTSG	COL17A1	CSF2	FGF12
			GPBAR1	IL7		CXCR1	COL21A1	CSF2RB	FGF13
			GZMH	INS		CXCR2	COL27A1	CSF3	CX3CL1
			IAPP	IRF4		CXCR3	COL5A3	CSF3R	CXCL17
			LINC01857	IL27RA			COL9A2	CSHL1	CXCL5
