## Supplementary Table 3 for "Comparison of imaging-based single-cell resolution spatial transcriptomics profiling platforms using formalin-fixed, paraffin-embedded tumor samples"

### Sheet: Sheet1
Supplementary Table 3: Percentages and number of segmented cells that co-expressed disjoint genes.
Platforms	CD19 - CD3E	EPCAM - CD3E	CD8A - CD4	CD68 - CD3E
CosMx	0.073	8.7% (4236/48875)	7.1% (2804/39657)	0.104
	(2514/34484)			(6574/63440)
MERFISH	0.031	1.4% (456/31857)	11.3% (4154/36605)	0.019
	(605/19630)			(294/15624)
Xenium-UM	0.018	3.9% (4155/106058)	10.5% (11234/106740)	11.2% (14059/125719)
	(679/37314)
Xenium-MM	0.031	3.9% (3781/97856)	8.6% (7308/85144)	0.092
	(605/19630)			(9075/98498)
Note: Cells that did not express gene couples were excluded from the calculation.
